# Ex vivo activation unmasks a sex-convergent, exhaustion-associated CD8+ T cell expansion in Parkinson’s disease

**DOI:** 10.64898/2026.08.13.744357

**Authors:** Friederike Grandke, Caroline Diener, Bianca Becher, Anouck Becker-Dorison, Nicole Ludwig, Barbara Walch-Rückheim, Tanja Tänzer, Klaus-Ulrich Dillmann, Martin Hart, Marcus Unger, Klaus Faßbender, Eckart Meese, Andreas Keller

**Affiliations:** Helmholtz Institute for Pharmaceutical Research Saarland–Helmholtz Centre for Infection Research, 66123 Saarbrücken, Germany; Department for Clinical Bioinformatics, Saarland University, 66123 Saarbrücken, Germany; Institute of Human Genetics, Saarland University, 66421 Homburg, Germany; Department of Neurology, University Hospital of Saarland, 66421 Homburg, Germany; Institute of Virology and Center of Human and Molecular Biology, Saarland University, 66421 Homburg, Germany; PharmaScienceHub, Saarland University, Germany

**Keywords:** Parkinson’s disease, single-cell RNA sequencing, PBMCs, immune activation, PMA-Ionomycin, sex differences

## Abstract

Parkinson’s disease (PD) affects an estimated 6.4 million men and 5.3 million women worldwide, and still lacks a validated peripheral biomarker. Brain tissue is inaccessible in living patients, making peripheral blood an attractive alternative, but existing studies have profiled immune cells almost exclusively as static, resting-state snapshots that cannot reveal how those cells function under challenge. A longitudinal design, following patients over time, or applying a controlled stimulus to reveal functional differences invisible at rest, offers a more sensitive window onto disease-associated dysfunction, and sex, despite differential PD incidence and progression, is rarely treated as a primary variable. Here, using ex vivo PMA/ionomycin stimulation as a controlled functional challenge, we profiled 195k PBMCs from 84 samples of 14 PD patients and 14 controls by single-cell RNA sequencing across an activation time course (0h, 2h, 4h), stratified by sex throughout. Sex explained more transcriptional variance than disease status, and male and female PD patients showed largely divergent responses at rest that converged, by peak activation, on a discrete CD8+ effector memory T cell subpopulation (Tem-CD8). This subpopulation showed an exhaustion-consistent programme, coinciding with a failure to resolve AP-1 induction and a reduction in inferred intercellular communication. The PD peripheral immune phenotype is therefore better characterised as a activation-dependent response than a fixed resting-state signature, identifying Tem-CD8 exhaustion as a disease-associated, sex-convergent candidate for further study.
