## Supplementary Tables 1-6 for "Ex vivo activation unmasks a sex-convergent, exhaustion-associated CD8+ T cell expansion in Parkinson’s disease"

### Sheet: STable1
Patient ID	Age group (years)	Gender	Stage of disease (Hoehn & Yahr Scale)	Clinical PD type	Duration [years]	Affected body side	PD medication	Group	Diagnosis	Time since Stroke
PD1	40–49	F	2.5	AR	6	R	Rasagilin, Piribedil, Rotigotin, Amantadin, Levodopa+Benserazide	Parkinson	Parkinson	NA
PD2	50–59	F	1.5	TD	11	L	Levodopa+Benserazide, Piribedil, Amantadin	Parkinson	Parkinson	NA
PD3	60–69	F	1	ART	4	L	Levodopa+Benserazide, Rotigotin	Parkinson	Parkinson	NA
PD4	60–69	F	4	AR	24	R	Levodopa+Benserazide, Opicapon, Ropinirol, Rasagilin, Pramipexol, Rotigotin, Rivastigmin	Parkinson	Parkinson	NA
PD5	60–69	F	1	TD	7	R	Pramipexol	Parkinson	Parkinson	NA
PD6	70–79	F	4	ART	14	L	Torasemid, Amlodipin, Candesartan, Paracetamol, Levodopa+Benserazide, Pramipexol	Parkinson	Parkinson	NA
PD7	70–79	F	2	TD	8	L	Levodopa+Benserazide, Domperidon	Parkinson	Parkinson	NA
PD8	50–59	M	2	AR	18	R	Amantadin, Piribedil, Levodopa+Benserazide	Parkinson	Parkinson	NA
PD9	50–59	M	4	AR	8	S	Movicol, Dekristol, Spironolacton, Lercanidipin, Azilsartan, Alfuzosin, Allopurinol, Bromelain, Tilidin, Quetiapin, Levodopa+Benserazide+Carbidopa, Escitalopram, Rotigotin, Enoxaparin	Parkinson	Parkinson	NA
PD10	60–69	M	1	AR	4	L	Entacapon, Levodopa+Benserazide, Ropinirol	Parkinson	Parkinson	NA
PD11	70–79	M	2	ART	18	R	Levodopa+Carbidopa+Benserazide, Scopolamin	Parkinson	Parkinson	NA
PD12	70–79	M	2.5	AR	5	R	Levodopa+Carbidopa+Benserazide, Rotigotin, Ropinirol	Parkinson	Parkinson	NA
PD13	70–79	M	2.5	AR	24	S	Levodopa+Benserazide+Carbidopa, Pramipexol, Rotigotin, Rivastigmin, Fampridin, Donepezil, Ramipril, Pantozol, Atorvastatin	Parkinson	Parkinson	NA
PD14	80-89	M	1	ART	0.5	L	Levodopa+Benserazide, Movicol	Parkinson	Parkinson	NA
HC1	50–59	F	NA	NA	NA	NA	NA	Healthy Control	Healthy Control
HC2	60–69	F	NA	NA	NA	NA	NA	Neurological Control	Multifactorial gait impairment
HC3	60–69	F	NA	NA	NA	NA	NA	Neurological Control	Stroke	3 days
HC4	70–79	F	NA	NA	NA	NA	NA	Neurological Control	Stroke	100 days
HC5	70–79	F	NA	NA	NA	NA	NA	Neurological Control	Stroke	8 days
HC6	80-89	F	NA	NA	NA	NA	NA	Healthy Control	Healthy Control
HC7	80-89	F	NA	NA	NA	NA	NA	Neurological Control	Stroke	4 days
HC8	60–69	M	NA	NA	NA	NA	NA	Neurological Control	Myelitis
HC9	60–69	M	NA	NA	NA	NA	NA	Neurological Control	Stroke	13 days
HC10	60–69	M	NA	NA	NA	NA	NA	Healthy Control	Healthy Control
HC11	60–69	M	NA	NA	NA	NA	NA	Healthy Control	Healthy Control
HC12	70–79	M	NA	NA	NA	NA	NA	Neurological Control	acute C6-Syndrome, previous Stroke	9 years
HC13	80-89	M	NA	NA	NA	NA	NA	Healthy Control	Healthy Control
HC14	80-89	M	NA	NA	NA	NA	NA	Neurological Control	Stroke	3 days
D1	22	F	NA	NA	NA	NA	NA	Pilot	Pilot	NA
D2	22	F	NA	NA	NA	NA	NA	Pilot	Pilot	NA
D3	22	F	NA	NA	NA	NA	NA	Pilot	Pilot	NA
D4	22	F	NA	NA	NA	NA	NA	Pilot	Pilot	NA

### Sheet: STable2
Gene	Dir	Subtype	Status	Evidence	Caveat
TNFRSF1B	UP	Tem CD4 / Naive CD4	◇ Neuro.-adj.	TNF receptor 2; higher plasma soluble TNFR2 in PD, linked to cognitive performance (Rocha et al. 2014)	A larger, more recent cohort found no PD-status effect, only a LRRK2 genotype association
BHLHE40	UP	Tcm CD4	◇ Neuro.-adj.	Circadian/hypoxia TF; hypomethylated in PD blood (bulk, longitudinal) (Pike et al. 2024)	Down-regulated in MPP+ mouse dopaminergic neurons (Zhu et al. 2017) — opposite direction, different tissue
LGALS1	UP	Tcm CD4 / Naive CD4	◇ Neuro.-adj.	Galectin-1; ameliorates neurodegeneration in the MPTP mouse model via microglial modulation (Li et al. 2020)	CSF levels are lower, not higher, in PD; discriminates parkinsonism broadly, not PD specifically (Marques et al. 2019)
HSPA5	UP	Tem CD4 / Tcm CD4	◇ Neuro.-adj.	GRP78/BiP; ER-stress chaperone, neuroprotective in rodent PD models (Enogieru et al. 2019)	Direct test in PD patient CD4+ T cells found no significant difference from controls (Baek et al. 2019)
S1PR1	UP	Tcm CD4	◇ Neuro.-adj.	S1PR agonists are neuroprotective in the MPTP mouse PD model (Pépin et al. 2020)	No human PD or immune-cell evidence found
KLRB1	UP	Tem CD4	◇ Neuro.-adj.	CD161/NKR-P1; also independently significant in NK/NKT (see below)	Direct test of CD161+ frequency found no significant PD-vs-control difference (Goldeck et al. 2022)
FOS	DOWN	Naive CD4	◇ Neuro.-adj.	AP-1 TF; confirmed as a significant down-DEG in naive CD4 in an independent PD scRNA-seq dataset (Wang et al. 2021)	—
STAT4	UP	Tcm CD4	● PD/neuro.	Th1 TF; lower STAT4 mRNA directly measured in PD patient CD4+ T cells (Contaldi et al. 2021)	Did not distinguish the motor-complications subgroup in that study
CD53	UP	Naive CD4 / Tcm CD4	◇ Neuro.-adj.	Tetraspanin, leukocyte activation; computational hub gene shared with carotid atherosclerosis in PD substantia nigra (Wang and Xue 2023)	Not validated experimentally or in blood
GNLY	UP	Tem CD8	● PD/neuro.	Granulysin; cytotoxic effector, enhanced in CD8 TEM/TEMRA in PD by scRNA-seq (Capelle et al. 2023)	Previously in a hand-curated NK/NKT panel; qualifies here as CD8 under the current computed selection
GZMB	UP	Tem CD8	◇ Neuro.-adj.	Granzyme B; CD8 effector; Granzyme B+ CTLs enriched in presymptomatic (incidental Lewy body disease) nigral tissue (Galiano-Landeira et al. 2020)	Not different between manifest PD and controls; brain tissue, not blood
PDIA3	DOWN	Tem CD8	◇ Neuro.-adj.	ERp57; same family as PDIA1, which is S-nitrosylated and inactivated in postmortem PD brain (Uehara et al. 2006)	PDIA3 itself not directly shown to undergo this in PD tissue or T cells — a within-family analogy
CFL1	DOWN	Tem CD8	◇ Neuro.-adj.	Cofilin 1; implicated in α-synuclein aggregation, worsens motor impairment in mouse striatum (Yan et al. 2020, 2022)	Evidence is neuronal/mouse-brain; no prior report in PD T cells or PBMCs
MT-ND4	DOWN	Tem CD8 / Tcm CD8	◇ Neuro.-adj.	Mitochondrial complex I subunit; complex I dysfunction is a well-established generic PD mechanism	The only PBMC-level data show it up-regulated, not down, in PD (Salemi et al. 2021), direction not corroborated
SERF2	DOWN	Tem CD8	◇ Neuro.-adj.	Human ortholog of MOAG-4; accelerates α-synuclein aggregation in vitro (Ham et al. 2010; Pras et al. 2021)	Evidence from purified-protein/C. elegans assays, not PD tissue; SERF1A is the better-characterised paralog
FOS	DOWN	Tem CD8	◇ Neuro.-adj.	Same AP-1 TF as CD4 (above); down-regulated in transitional/central-memory CD8 clusters (Wang et al. 2021)	Not in the terminal-effector cluster closest to “Tem” — a cluster-naming mismatch
KLRB1	DOWN	NKT-like	◇ Neuro.-adj.	CD161/NKR-P1; NK inhibitory receptor	Most directly relevant study found no significant PD-vs-control difference in CD161+ frequency (Goldeck et al. 2022)
NFKBIA	UP	NKT-like	◇ Neuro.-adj.	NF-κB inhibitor alpha; up in an initial PD PBMC scRNA-seq NK screen (Xiong et al. 2024); also up in an independent shared T/B/NK signature (Moquin-Beaudry et al. 2025)	Did not reach significance on RT-qPCR validation (Xiong et al. 2024); not NK-specific in the second study
CALR	UP	NKT-like	◇ Neuro.-adj.	Calreticulin; regulates α-synuclein nuclear import in cultured neurons (Davidi et al. 2020)	No direct evidence links CALR to PD peripheral immune or NK cells specifically

### Sheet: STable3
Cell type	PD dz (early)	HC dz (early)	Between d (early)	p adj (early)	PD dz (late)	HC dz (late)	Between d (late)	p adj (late)
DN2-Effector	1.62	1.94	0.17	1.000	-1.37	-0.76	-0.50	0.914
CD56bright-NK	1.21	1.27	-0.65	1.000	-0.86	-0.84	0.97	0.914
Prolif-CD4	2.06	1.25	-0.04	1.000	-1.06	-0.71	0.33	0.914
CD56dim-NK	0.62	0.53	0.19	1.000	0.44	0.30	0.30	0.914
NKT-like	0.61	0.79	0.07	1.000	-0.48	-0.56	-0.12	0.914
Tem-CD8	1.22	1.04	-0.47	1.000	0.61	0.41	0.46	0.914
Naive-CD4	2.14	1.60	-0.26	1.000	-1.44	-0.77	-0.21	0.914
Activated-NK	0.98	0.54	0.09	1.000	-0.54	-0.43	0.02	0.914
Tcm-CD8	1.44	0.92	-0.79	1.000	-0.97	-0.72	0.72	0.914
Memory-B	1.29	1.38	0.90	1.000	-1.00	-0.90	-0.82	0.914

### Sheet: STable4
Score	Window	PD dz	PD p	HC dz	HC p	Between-group d
AP1	TP2-TP0	1.22	<0.001	1.04	0.062	-0.47
AP1	TP4-TP2	0.61	<0.001	0.41	0.812	0.46
AP1	TP4-TP0	0.67	<0.001	0.96	0.062	0.38
Exhaustion	TP2-TP0	0.91	<0.001	1.33	0.062	-0.15
Exhaustion	TP4-TP2	0.62	<0.001	0.53	0.812	0.44
Exhaustion	TP4-TP0	0.64	<0.001	0.80	0.062	0.40
Senescence	TP2-TP0	0.06	0.952	0.48	0.438	-0.20
Senescence	TP4-TP2	0.61	<0.001	1.65	0.062	0.00
Senescence	TP4-TP0	0.56	0.030	1.58	0.062	-0.07

### Sheet: STable5
Re-clustering step	Broad annotation	Display name	Marker genes	Classification rule
1: Major lineage (whole object)	T cell	(T cells)	CD3D, CD3E	CD3D > 0.15 OR CD3E > 0.15
	B cell	(B cells)	CD79A, MS4A1	CD79A > 0.3 AND MS4A1 > 0.3
	Myeloid	(Myeloid)	CD14, LYZ	CD14 > 0.1 OR LYZ > 5
	NK cell	(NK cells)	NKG7, GNLY	NKG7 > 2 AND GNLY > 5
2a: T cells
re-clustered; special-type split	NKT-like	NKT-like cells	GNLY, NKG7	GNLY > 2 AND NKG7 > 2
	MAIT	MAIT cells	KLRB1, SLC4A10	KLRB1 > 0.5 AND SLC4A10 > 0.05
2b: CD4/CD8 split
(cluster-level, conventional T cells)	CD8	(CD8 T cells)	CD8A, CD8B, CCL5, IFNG, RORC, IL17A, GATA3, FOXP3	max(CD8A,CD8B) > 0.1; OR (CD8A+CD8B>0.03 AND (CCL5>0.5 OR IFNG>2) AND Th score<0.1); OR (CCL5>2 AND Th score<0.15) [Th score = RORC+IL17A+GATA3+FOXP3]
	CD4	(CD4 T cells)	(none — default)	residual (none of the above CD8 rules matched)
2c: CD4 subset
re-clustered (res 0.5, 30 PCs)	CD4	Proliferating CD4+ T cells	MKI67, TOP2A	MKI67 > 0.0005 OR TOP2A > 0.005 (checked first)
	CD4	Effector Th cells	IFNG, RORC, IL17A	IFNG > 1.5 OR RORC > 0.01 OR IL17A > 0.01
	CD4	Naive CD4+ T cells	SELL, CCR7, IL7R, IFNG	(SELL>1 AND CCR7>0.8) OR (SELL>1.1 AND IL7R>7 AND IFNG<0.3)
	CD4	CD4+ Tcm	CCR7, IL7R	CCR7 > 0.25 AND IL7R > 3.5
	CD4	CD4+ Ttm	IL7R, SELL	IL7R > 5 AND SELL < 0.9
	CD4	CD4+ Tem	(none — default)	residual (none of the above CD4 rules matched)
2d: CD8 subset
re-clustered (res 0.4, 30 PCs)	CD8	Naive CD8+ T cells	CCR7, TCF7	CCR7 > 0.8 AND TCF7 > 1
	CD8	CD8+ Tcm	CCR7, SELL, IL7R	(CCR7>0.15 AND SELL>0.5) OR (IL7R>3 AND SELL>0.3)
	CD8	Cytotoxic CD8+ T cells	GNLY, NKG7	GNLY > 1 AND NKG7 > 0.8
	CD8	CD8+ Tem	IL7R, CCR7, SELL	IL7R>1.5 AND CCR7<0.25 AND SELL<0.5 (also default)
3: B cells
re-clustered (res 0.4, 30 PCs)	B cell	Naive B cells	IGHD, IGHM	IGHD > 0.8 AND IGHM > 3
	B cell	DN2 effector B cells	CD27, IGHD, TBX21, ITGAX	CD27<0.01 AND IGHD<0.3 AND (TBX21>0.05 OR ITGAX>0.1)
	B cell	Memory B cells	CD27, IGHG1, IGHA1	CD27>0.04 OR IGHG1>0.05 OR IGHA1>0.3
4: Myeloid
re-clustered (res 0.4, 30 PCs)	Myeloid	Plasmacytoid DCs	IL3RA, CD14	IL3RA > 0.5 AND CD14 < 0.1
	Myeloid	Classical monocytes	CD14, FCGR3A, MS4A7	CD14>1.5 AND FCGR3A<1.5 (or CD14>0.3 AND MS4A7>0.1 fallback)
	Myeloid	Intermediate monocytes	CD14, FCGR3A, MS4A7	CD14>1.5 AND FCGR3A>=1.5 (or CD14>0.3 AND MS4A7>0.1 AND FCGR3A 0.3-3)
	Myeloid	Non-classical monocytes	CD14, FCGR3A, MS4A7	CD14>0.3 AND MS4A7>0.1 AND FCGR3A>3
	Myeloid	PMA-stimulated monocytes	CD14, MS4A7, CD83	CD14>0.3 AND MS4A7>0.1 AND CD83>4
5: NK cells
re-clustered (res 0.3, 30 PCs)	NK cell	CD56bright NK cells	XCL1, XCL2, FCGR3A	(XCL1>40 OR XCL2>60) AND FCGR3A<0.3
	NK cell	Activated NK cells	XCL1, XCL2, IFNG, TNF	(XCL1>20 OR XCL2>25) AND (IFNG>10 OR TNF>3)
	NK cell	CD56dim NK cells	(none — default)	residual (none of the above NK rules matched)

### Sheet: STable6
Panel	Genes (n)	Source	Used for
AP-1 (17-gene)	FOS, FOSB, FOSL1, FOSL2, JUN, JUNB, JUND, ATF3, EGR1, EGR2, EGR3, DUSP1, DUSP2, DUSP4, NR4A1, NR4A2, NR4A3	(Shaulian and Karin 2002) (FOS/JUN/ATF family); (Collins et al. 2008) (EGR1-3); (Sun et al. 2021) (DUSP1/2/4); (Odagiu et al. 2021) (NR4A1-3)	AP-1 module score across all major lineages (Supplementary Figure 10 A/C, Supplementary Table 2) and HC activation-context signalling-arm score
CD8 T cell senescence	CDKN1A, CDKN2A, B3GAT1, KLRG1 (senescence-associated increase); CD27, CD28 (senescence-associated loss, inverse-scored); excludes cytotoxic-effector genes (e.g. GNLY, NKG7) and is disjoint from the exhaustion/AP-1 gene sets, so divergence in this score cannot be attributed to shared cytotoxic-effector biology	(Liu et al. 2009) (CDKN2A); (Parish et al. 2010) (CDKN1A, CD28); (Henson and Akbar 2009; Ramello et al. 2021) (KLRG1); (Brenchley et al. 2003; Kared et al. 2016; Autaa et al. 2025) (B3GAT1/CD57); (Xu and Larbi 2017) (CD27/CD28); (Kouli et al. 2021) (PD-specific)	Tem-CD8 paired-effects test (Supplementary Table 3)
Tem-CD8 exhaustion (9-gene)	NR4A1, NR4A2, NR4A3, TOX, LAG3, TIGIT, PDCD1, HAVCR2, EGR1	(Blank et al. 2019) (NFAT-driven NR4A/TOX hierarchy; canonical checkpoint receptors HAVCR2, LAG3, TIGIT); overlaps the AP-1 panel above (NR4A1-3, EGR1)	Tem-CD8 exhaustion module score (Figure 4 I), paired-effects test (Supplementary Table 3), TP0-vs-TP4 correlation check (Discussion)
Heat-shock / proteotoxic-stress	HSPA1A, HSPA1B, HSPH1, HSPB1, DNAJB1, HSP90AA1, HSPA5, HSPD1	(Lang et al. 2021)	Cryopreservation/freeze-duration confound check (Results)
Ca²⁺/NFAT signalling arm	IL2, IL4, NFATC1, NFATC2, IL2RA, FASLG	(Rao et al. 1997; Macian 2005)	HC activation-context signalling-arm score
PKC/NF-κB signalling arm	NFKB1, NFKB2, RELA, TNF, IL1B, CXCL8, BCL2L1, CD80	(Pahl 1999) (NF-κB target genes); (Vallabhapurapu and Karin 2009) (NFKB1, NFKB2, RELA)	HC activation-context signalling-arm score
